# Development of a recombinant adeno-associated virus vector for human T lymphocyte- and natural killer cell-targeted gene therapy

**DOI:** 10.64898/2026.02.26.707014

**Authors:** Hendrik Jahnz, Martin V. Hamann, Hongil Kim, Yaping Sun, Natalia Salazar Quiroz, Li Zhu, Umm E Swaiba, Daniel Foth, Niklas Beschorner, Priti Kumar, Ulrike C. Lange

## Abstract

Recombinant adeno-associated virus (rAAV) vectors are widely used for gene delivery but show limited efficiency in immune cells, including T lymphocytes and natural killer (NK) cells. To overcome this barrier, we developed a modular rAAV vector engineering strategy that integrates capsid retargeting with genome optimization. We report a CD7-targeted rAAV vector (CD7-AAV6/9) featuring a nanobody-fused hybrid capsid derived from a rationally selected chimeric combination of AAV6 and AAV9. CD7-AAV6/9 enables efficient and selective transduction of immortalized and primary human T and NK cells *in vitro* and *in vivo* in a humanized mouse model, achieves high production titers, and exhibits markedly reduced off-target transduction compared with wild-type serotypes. In parallel, we demonstrate that incorporation of a human gene–derived intron into the vector genome overcomes host-mediated transcriptional repression and enables robust transgene expression in human CD7⁺ T lymphocyte and NK cell populations. To our knowledge, this represents the first application of intron-mediated enhancement in a rAAV vector context. Together, our findings establish an integrated capsid–genome design framework for targeting human T and NK cells, notoriously challenging immune cell populations for gene therapy, and provide a versatile platform readily adaptable to alternative surface markers and therapeutic payloads.
