## Supplementary material for "Development of a recombinant adeno-associated virus vector for human T lymphocyte- and natural killer cell-targeted gene therapy": Suppl Table 1

### Sheet: Sheet1
oligo sequence	description
agaacGAATTCCAGGGTGAGTCTATGGGACG	FP amplification of genomicDNA of full length HBB2 intron 2 sense and Δ60nt HBB intron2 sense
acgttGTCGACGAGCTGTGGGAGGAAGATAAG	RP amplification of genomicDNA of full length HBB2 intron 2 sense
agaacGTCGACCAGGGTGAGTCTATGGGACG	FP amplification of genomicDNA of full length HBB2 intron 2 antisense and Δ60nt HBB intron2 antisense
acgttGAATTCGAGCTGTGGGAGGAAGATAAG	RP amplification of genomicDNA of full length HBB2 intron 2 antisense
acgttGTCGACAATAATCCAGCCTTATCCC	RP Δ60nt HBB intron2 sense
acgttGAATTCAATAATCCAGCCTTATCCC	RP Δ60nt HBB intron2 antisense
AGATACATTGATGAGTTTGGAC	FP AAV2 ss-pA qPCR primer detection of viral pA element within ss-vector genomes
GCAATAGCATCACAAATTTCAC	RP AAV2 ss-pA qPCR primer detection of viral pA element within ss-vector genomes
GCGATCTCGATGCTTTATTT	FP AAV2 sc-pA qPCR primer detection of viral pA element within sc-vector genomes
AGAGGGAGTGGACTAGTTT	RP AAV2 sc-pA qPCR primer detection of viral pA element within sc-vector genomes
CTTAATGCCTTAACATTGTGTATAA	FP detection of genomic HBG gene in qPRC
5'-(FAM)-ACTTTACACAGTCTGCCTAGTACATTAC-(TAMRA)-3'	Probe; detection of genomic HBG gene in qPRC
GAATATGCAAATAAGCACACATATAT	RP detection of genomic HBG gene in qPRC
