## Supplementary material for "Development of a recombinant adeno-associated virus vector for human T lymphocyte- and natural killer cell-targeted gene therapy": Suppl Table 2

### Sheet: Sheet1
description	amino acid sequence
AAV6_VP1_CD7 (optimized and blinded) incl. CD7 nanobody sequence	MAADGYLPYWLEDNLSEGIREWWDLKPGAPKPKANQQKQDDGRGLVLPGYKYLGPFNGLD
	KGEPVNAADAAALEHDKAYDQQLKAGDNPYLRYNHADAEFQERLQEDTSFGGNLGRAVFQ
	AKKRVLEPFGLVEEGAKTAPGKKRPVEQSPQEPDSSSGIGKTGQQPAKKRLNFGQTGDSE
	SVPDPQPLGEPPATPAAVGPTTMASGGGAPMADNNEGADGVGNASGNWHCDSTWLGDRVI
	TTSTRTWALPTYNNHLYKQISSASTGASNDNHYFGYSTPWGYFDFNRFHCHFSPRDWQRL
	INNNWGFRPKRLNFKLFNIQVKEVTTNDGVTTIANNLTSTVQVFSDSEYQLPYVLGSAHQ
	GCLPPFPADVFMIPQYGYLTLNNGSQAVGRSSFYCLEYFPSQMLRTGNNFTFSYTFEDVP
	FHSSYAHSQSLDRLMNPLIDQYLYYLNRTQNQSGGGGSGGGGSGGGGSGGGGSGGGGSAD
	VQLQESGGGSVQAGGSLRLSCAASGYTYSTYCMGWFRQAPGKEREGVATIDSDGSTSYAD
	SVKGRFTISRDNAKNTLNLQMSSLKPEDTAMYYCAARFGPMGCVDLSTLSFGHWGQGTQV
	TVSSSGGGGGLLFSRGSPAGMSDQPKNWLPGPCYRQQRVSKTKTDNNNSNFTWTGASKYN
	LNGRESIINPGTAMASHKDDEDKFFPMSGVMIFGKESAGASNTALDNVMITDEEEIKATN
	PVATERFGTVAVNLQSSSTDPATGDVHVMGALPGMVWQDRDVYLQGPIWAKIPHTDGHFH
	PSPLMGGFGLKHPPPQILIKNTPVPANPPAEFSATKFASFITQYSTGQVSVEIEWELQKE
	NSKRWNPEVQYTSNFAKSANVDFTVDNNGLYTEPRPIGTRFLTRPL*
AAV6 VP1 without CD7-Nanobody	MAADGYLPYWLEDNLSEGIREWWDLKPGAPKPKANQQKQDDGRGLVLPGYKYLGPFNGLD
	KGEPVNAADAAALEHDKAYDQQLKAGDNPYLRYNHADAEFQERLQEDTSFGGNLGRAVFQ
	AKKRVLEPFGLVEEGAKTAPGKKRPVEQSPQEPDSSSGIGKTGQQPAKKRLNFGQTGDSE
	SVPDPQPLGEPPATPAAVGPTTMASGGGAPMADNNEGADGVGNASGNWHCDSTWLGDRVI
	TTSTRTWALPTYNNHLYKQISSASTGASNDNHYFGYSTPWGYFDFNRFHCHFSPRDWQRL
	INNNWGFRPKRLNFKLFNIQVKEVTTNDGVTTIANNLTSTVQVFSDSEYQLPYVLGSAHQ
	GCLPPFPADVFMIPQYGYLTLNNGSQAVGRSSFYCLEYFPSQMLRTGNNFTFSYTFEDVP
	FHSSYAHSQSLDRLMNPLIDQYLYYLNRTQNQSGSAQNKDLLFSRGSPAGMSDQPKNWLP
	GPCYRQQRVSKTKTDNNNSNFTWTGASKYNLNGRESIINPGTAMASHKDDEDKFFPMSGV
	MIFGKESAGASNTALDNVMITDEEEIKATNPVATERFGTVAVNLQSSSTDPATGDVHVMG
	ALPGMVWQDRDVYLQGPIWAKIPHTDGHFHPSPLMGGFGLKHPPPQILIKNTPVPANPPA
	EFSATKFASFITQYSTGQVSVEIEWELQKENSKRWNPEVQYTSNFAKSANVDFTVDNNGL
	YTEPRPIGTRFLTRPL*
CD7-Nb nucleotide sequence Yang & Tang, 2014; US20170226204A1	GACGTCCAGCTCCAGGAGTCCGGCGGCGGCTCCGTCCAGGCCGGCGGCTCCCTCCGCCTCTCCTGCGCCGCCTCCGGCTACACCTACTCCACCTACTGCATGGGCTGGTTCCGCCAGGCCCCCGGCAAGGAGCGCGAGGGCGTCGCCACCATCGACTCCGACGGCTCCACCTCCTACGCCGACTCCGTCAAGGGCCGCTTCACCATCTCCCGCGACAACGCCAAGAACACCCTCAACCTCCAGATGTCCTCCCTCAAGCCCGAGGACACCGCCATGTACTACTGCGCCGCCCGCTTCGGCCCCATGGGCTGCGTCGACCTCTCCACCCTCTCCTTCGGCCACTGGGGCCAGGGCACCCAGGTCACCGTCTCCAGC
CD7-Nb amino acid sequence	DVQLQESGGGSVQAGGSLRLSCAASGYTYSTYCMGWFRQAPGKEREGVATIDSDGSTSYADSVKGRFTISRDNAKNTLNLQMSSLKPEDTAMYYCAARFGPMGCVDLSTLSFGHWGQGTQVTVSS
